# Eukaryotic genomic data uncover an extensive host range of mirusviruses

**DOI:** 10.1101/2024.01.18.576163

**Authors:** Hongda Zhao, Lingjie Meng, Hiroyuki Hikida, Hiroyuki Ogata

## Abstract

A recent marine metagenomic study has revealed the existence of a novel group of viruses designated mirusviruses, which are proposed to form an evolutionary link between two realms of double-stranded DNA viruses, *Varidnaviria* and *Duplodnaviria*. Metagenomic data suggest that mirusviruses infect microeukaryotes in the photic layer of the ocean, but their host range remains largely unknown. In this study, we investigated the presence of mirusvirus marker genes in publicly available 1,901 eukaryotic genome assemblies, mainly derived from unicellular eukaryotes, to identify potential hosts of mirusviruses. Mirusvirus marker sequences were identified in 1,348 assemblies spanning 284 genera across eight supergroups of eukaryotes. The habitats of the putative mirusvirus hosts included not only marine but also other diverse environments. Among the major capsid protein (MCP) signals in the genome assemblies, we identified 85 sequences that showed high sequence and structural similarities to reference mirusvirus MCPs. A phylogenetic analysis of these sequences revealed their distant evolutionary relationships with the seven previously reported mirusvirus clades. Most of the scaffolds with these MCP sequences encoded multiple mirusvirus homologs, underscoring the impact of mirusviral infection on the evolution of the host genome. We also identified three circular mirusviral genomes within the genomic data of the oil producing thraustochytrid *Schizochytrium* sp. and the endolithic green alga *Ostreobium quekettii*. Overall, mirusviruses probably infect a wide spectrum of eukaryotes and are more diverse than previously reported.

**Highlights:**

- Mirusvirus signals detected in genomic data from eight eukaryotic supergroups.
- Habits of putative mirusvirus hosts not limited to marine environments.
- Major capsid sequences from these assemblies show new mirusviral lineages.
- Three circular mirusvirus genomes were identified.
