## Supplementary material for "Eukaryotic genomic data uncover an extensive host range of mirusviruses": Data S2

### Sheet: Taxonomy
Supergroups	Major lineages	Minor lineages	Number of types of markers	MCP	Portal	Triplex1	Triplex2	Maturation
Archaeplastida	Chlorophyta	Yamagishiella	5	Y	Y	Y	Y	Y
Archaeplastida	Chlorophyta	Volvox	4	Y	Y	Y	N	Y
TSAR	Alveolata	Uronychia	5	Y	Y	Y	Y	Y
TSAR	Stramenopiles	Undaria	4	N	Y	Y	Y	Y
Discoba	Discoba	Trypanosoma	5	Y	Y	Y	Y	Y
Metamonada	Metamonada	Tritrichomonas	4	Y	Y	Y	N	Y
Metamonada	Metamonada	Trichomonas	4	N	Y	Y	Y	Y
TSAR	Alveolata	Toxoplasma	5	Y	Y	Y	Y	Y
TSAR	Stramenopiles	Thraustochytrium	5	Y	Y	Y	Y	Y
Archaeplastida	Chlorophyta	Tetradesmus	5	Y	Y	Y	Y	Y
TSAR	Alveolata	Symbiodinium	5	Y	Y	Y	Y	Y
TSAR	Stramenopiles	Spumella	5	Y	Y	Y	Y	Y
TSAR	Stramenopiles	Sclerospora	4	Y	Y	Y	N	Y
TSAR	Stramenopiles	Schizochytrium	5	Y	Y	Y	Y	Y
Archaeplastida	Chlorophyta	Scenedesmus	5	Y	Y	Y	Y	Y
TSAR	Alveolata	Sarcocystis	4	Y	Y	Y	N	Y
TSAR	Stramenopiles	Saccharina	4	Y	N	Y	Y	Y
TSAR	Rhizaria	Reticulomyxa	4	Y	N	Y	Y	Y
TSAR	Stramenopiles	Pythium	5	Y	Y	Y	Y	Y
Archaeplastida	Chlorophyta	Pyramimonas	4	Y	Y	Y	N	Y
TSAR	Alveolata	Pseudokeronopsis	4	Y	Y	Y	N	Y
TSAR	Stramenopiles	Poteriospumella	4	Y	Y	Y	N	Y
Archaeplastida	Rhodophyta	Porolithon	4	Y	Y	N	Y	Y
TSAR	Alveolata	Polyplastron	4	N	Y	Y	Y	Y
TSAR	Alveolata	Polarella	5	Y	Y	Y	Y	Y
TSAR	Stramenopiles	Plasmopara	5	Y	Y	Y	Y	Y
TSAR	Alveolata	Plasmodium	5	Y	Y	Y	Y	Y
TSAR	Stramenopiles	Phytopythium	5	Y	Y	Y	Y	Y
TSAR	Stramenopiles	Phytophthora	5	Y	Y	Y	Y	Y
Amorphea	Amoebozoa	Physarum	5	Y	Y	Y	Y	Y
TSAR	Stramenopiles	Peronosclerospora	4	Y	Y	N	Y	Y
TSAR	Rhizaria	Paulinella	5	Y	Y	Y	Y	Y
TSAR	Stramenopiles	Parietichytrium	4	Y	Y	N	Y	Y
Archaeplastida	Chlorophyta	Ostreobium	4	Y	Y	N	Y	Y
TSAR	Alveolata	Ostracodinium	5	Y	Y	Y	Y	Y
TSAR	Stramenopiles	Ochromonas	5	Y	Y	Y	Y	Y
TSAR	Stramenopiles	Nitzschia	4	Y	Y	Y	N	Y
TSAR	Alveolata	Nephromyces	4	N	Y	Y	Y	Y
Archaeplastida	Chlorophyta	Monoraphidium	4	Y	Y	N	Y	Y
TSAR	Stramenopiles	Macrocystis	5	Y	Y	Y	Y	Y
Discoba	Discoba	Leishmania	5	Y	Y	Y	Y	Y
TSAR	Alveolata	Isotricha	4	Y	Y	N	Y	Y
TSAR	Stramenopiles	Hondaea	4	Y	Y	N	Y	Y
Archaeplastida	Chlorophyta	Haematococcus	5	Y	Y	Y	Y	Y
Cryptista	Cryptophyta	Guillardia	4	Y	Y	N	Y	Y
TSAR	Rhizaria	Globobulimina	4	N	Y	Y	Y	Y
TSAR	Stramenopiles	Globisporangium	5	Y	Y	Y	Y	Y
Metamonada	Metamonada	Giardia	4	Y	Y	N	Y	Y
TSAR	Stramenopiles	Fucus	5	Y	Y	Y	Y	Y
TSAR	Stramenopiles	Fragilaria	4	N	Y	Y	Y	Y
TSAR	Stramenopiles	Fistulifera	4	Y	Y	N	Y	Y
TSAR	Alveolata	Euplotes	5	Y	Y	Y	Y	Y
Discoba	Discoba	Euglena	5	Y	Y	Y	Y	Y
Archaeplastida	Chlorophyta	Eudorina	4	N	Y	Y	Y	Y
TSAR	Alveolata	Epidinium	4	Y	Y	N	Y	Y
TSAR	Alveolata	Entodinium	5	Y	Y	Y	Y	Y
TSAR	Alveolata	Enoploplastron	4	Y	Y	N	Y	Y
TSAR	Stramenopiles	Elongisporangium	4	Y	Y	N	Y	Y
TSAR	Alveolata	Eimeria	5	Y	Y	Y	Y	Y
TSAR	Stramenopiles	Ectocarpus	4	Y	Y	N	Y	Y
Archaeplastida	Chlorophyta	Dunaliella	5	Y	Y	Y	Y	Y
TSAR	Stramenopiles	Dinobryon	4	N	Y	Y	Y	Y
Archaeplastida	Rhodophyta	Digenea	5	Y	Y	Y	Y	Y
Amorphea	Amoebozoa	Dictyostelium	5	Y	Y	Y	Y	Y
Archaeplastida	Chlorophyta	Cymbomonas	5	Y	Y	Y	Y	Y
Archaeplastida	Glaucophyta	Cyanophora	4	N	Y	Y	Y	Y
Cryptista	Cryptophyta	Cryptophyceae	5	Y	Y	Y	Y	Y
Cryptista	Cryptophyta	Cryptomonadales	4	Y	Y	Y	N	Y
Archaeplastida	Chlorophyta	Coelastrella	5	Y	Y	Y	Y	Y
Archaeplastida	Chlorophyta	Coccomyxa	4	Y	Y	N	Y	Y
TSAR	Stramenopiles	Cladosiphon	5	Y	Y	Y	Y	Y
TSAR	Alveolata	Cladocopium	4	N	Y	Y	Y	Y
Haptista	Haptista	Chrysochromulina	4	N	Y	Y	Y	Y
TSAR	Stramenopiles	Chromulina	4	N	Y	Y	Y	Y
TSAR	Alveolata	Chromera	5	Y	Y	Y	Y	Y
Archaeplastida	Rhodophyta	Chondria	4	N	Y	Y	Y	Y
Archaeplastida	Chlorophyta	Chlamydomonas	5	Y	Y	Y	Y	Y
TSAR	Alveolata	Breviolum	5	Y	Y	Y	Y	Y
Archaeplastida	Chlorophyta	Botryococcus	4	Y	Y	N	Y	Y
Discoba	Discoba	Bodo	4	N	Y	Y	Y	Y
TSAR	Stramenopiles	Blastocystis	4	Y	Y	N	Y	Y
TSAR	Rhizaria	Bigelowiella	4	Y	Y	N	Y	Y
TSAR	Stramenopiles	Bacillariophyta	4	N	Y	Y	Y	Y
TSAR	Stramenopiles	Aurantiochytrium	4	Y	Y	N	Y	Y
Archaeplastida	Rhodophyta	Asparagopsis	4	Y	Y	Y	N	Y
TSAR	Stramenopiles	Aphanomyces	5	Y	Y	Y	Y	Y
Metamonada	Metamonada	Anaeramoeba	5	Y	Y	Y	Y	Y
TSAR	Alveolata	Amphidinium	5	Y	Y	Y	Y	Y
Amorphea	Amoebozoa	Acytostelium	4	N	Y	Y	Y	Y
Amorphea	Amoebozoa	Acanthamoeba	5	Y	Y	Y	Y	Y
TSAR	Alveolata	Amoebophrya	3	N	Y	N	Y	Y
TSAR	Alveolata	Cryptosporidium	3	N	Y	N	Y	Y
TSAR	Alveolata	Cyclospora	3	N	Y	N	Y	Y
TSAR	Alveolata	Diplodinium	3	N	Y	Y	N	Y
TSAR	Alveolata	Eremoplastron	3	N	N	Y	Y	Y
TSAR	Alveolata	Hammondia	3	N	Y	Y	N	Y
TSAR	Alveolata	Paramecium	3	N	Y	Y	N	Y
TSAR	Alveolata	Strombidium	3	Y	Y	Y	N	N
TSAR	Alveolata	Tetmemena	3	N	Y	Y	N	Y
TSAR	Alveolata	Vitrella	3	Y	N	Y	N	Y
Amorphea	Amoebozoa	Balamuthia	3	N	Y	N	Y	Y
Amorphea	Amoebozoa	Cochliopodium	3	Y	Y	N	N	Y
Amorphea	Amoebozoa	Entamoeba	3	N	N	Y	Y	Y
Amorphea	Amoebozoa	Mastigamoeba	3	N	N	Y	Y	Y
Amorphea	Amoebozoa	Paramoeba	3	Y	Y	N	N	Y
Amorphea	Amoebozoa	Pelomyxa	3	N	Y	N	Y	Y
Amorphea	Amoebozoa	Synstelium	3	N	Y	N	Y	Y
Amorphea	Amoebozoa	Vermamoeba	3	N	Y	Y	N	Y
Archaeplastida	Chlorophyta	Asterochloris	3	N	Y	Y	N	Y
Archaeplastida	Chlorophyta	Desmodesmus	3	N	Y	N	Y	Y
Archaeplastida	Chlorophyta	Edaphochlamys	3	Y	Y	N	N	Y
Archaeplastida	Chlorophyta	Micromonas	3	Y	N	N	Y	Y
Archaeplastida	Chlorophyta	Parachlorella	3	N	Y	Y	N	Y
Archaeplastida	Chlorophyta	Tetraselmis	3	N	Y	Y	N	Y
Archaeplastida	Chlorophyta	Ulva	3	Y	N	Y	N	Y
Discoba	Discoba	Angomonas	3	N	Y	N	Y	Y
Discoba	Discoba	Crithidia	3	N	N	Y	Y	Y
Discoba	Discoba	Diplonema	3	Y	Y	N	N	Y
Discoba	Discoba	Tetramitus	3	Y	Y	N	N	Y
Discoba	Discoba	Willaertia	3	N	Y	N	Y	Y
Amorphea	Opisthokonta	Abeoforma	3	N	Y	N	Y	Y
Amorphea	Opisthokonta	Creolimax	3	N	Y	Y	N	Y
Amorphea	Opisthokonta	Pirum	3	N	Y	N	Y	Y
Metamonada	Metamonada	Monocercomonoides	3	N	Y	N	Y	Y
Archaeplastida	Rhodophyta	Kappaphycus	3	N	Y	Y	N	Y
TSAR	Stramenopiles	Chaetoceros	3	N	Y	N	Y	Y
TSAR	Stramenopiles	Chromulinospumella	3	N	Y	Y	N	Y
TSAR	Stramenopiles	Hyaloperonospora	3	Y	N	Y	Y	N
TSAR	Stramenopiles	Hydrurus	3	Y	Y	N	Y	N
TSAR	Stramenopiles	Hyphochytrium	3	Y	Y	N	N	Y
TSAR	Stramenopiles	Nannochloropsis	3	N	N	Y	Y	Y
TSAR	Stramenopiles	Nothophytophthora	3	Y	Y	N	N	Y
TSAR	Stramenopiles	Pedospumella	3	Y	N	N	Y	Y
TSAR	Stramenopiles	Peronospora	3	N	N	Y	Y	Y
TSAR	Stramenopiles	Psammoneis	3	Y	Y	N	N	Y
TSAR	Stramenopiles	Skeletonema	3	N	Y	Y	N	Y
TSAR	Stramenopiles	Synura	3	Y	Y	N	N	Y
TSAR	Stramenopiles	Thalassiosira	3	N	Y	N	Y	Y
TSAR	Stramenopiles	Tribonema	3	N	Y	Y	N	Y
TSAR	Alveolata	Babesia	2	N	Y	N	N	Y
TSAR	Alveolata	Blepharisma	2	N	Y	N	N	Y
TSAR	Alveolata	Certesia	2	N	Y	Y	N	N
TSAR	Alveolata	Ciliophora	2	N	Y	Y	N	N
TSAR	Alveolata	Dasytricha	2	N	Y	N	N	Y
TSAR	Alveolata	Diophrys	2	N	N	N	Y	Y
TSAR	Alveolata	Halteria	2	N	N	N	Y	Y
TSAR	Alveolata	Moneuplotes	2	N	Y	N	N	Y
TSAR	Alveolata	Ophryoscolex	2	N	N	N	Y	Y
TSAR	Alveolata	Oxytricha	2	Y	Y	N	N	N
TSAR	Alveolata	Paraurostyla	2	Y	N	N	N	Y
TSAR	Alveolata	Perkinsus	2	N	Y	N	N	Y
TSAR	Alveolata	Sterkiella	2	Y	Y	N	N	N
TSAR	Alveolata	Theileria	2	N	Y	N	N	Y
Amorphea	Amoebozoa	Cavenderia	2	N	N	N	Y	Y
Amorphea	Amoebozoa	Coremiostelium	2	N	Y	N	N	Y
Amorphea	Amoebozoa	Protostelium	2	N	Y	N	Y	N
Amorphea	Apusozoa	Thecamonas	2	N	N	N	Y	Y
CRuMs	Mantamonadidae	Mantamonas	2	N	Y	N	N	Y
Archaeplastida	Chlorophyta	Astrephomene	2	N	N	Y	N	Y
Archaeplastida	Chlorophyta	Characiochloris	2	N	N	Y	N	Y
Archaeplastida	Chlorophyta	Chlorella	2	N	Y	N	N	Y
Archaeplastida	Chlorophyta	Chloromonas	2	N	N	Y	N	Y
Archaeplastida	Chlorophyta	Gonium	2	N	N	Y	N	Y
Archaeplastida	Chlorophyta	Mamiellophyceae	2	N	N	Y	N	Y
Archaeplastida	Chlorophyta	Messastrum	2	N	N	N	Y	Y
Archaeplastida	Chlorophyta	Micractinium	2	Y	N	N	N	Y
Archaeplastida	Chlorophyta	Ostreococcus	2	N	N	N	Y	Y
Archaeplastida	Chlorophyta	Picochlorum	2	N	N	N	Y	Y
Archaeplastida	Chlorophyta	Prasinocladus	2	N	Y	N	N	Y
Archaeplastida	Chlorophyta	Trebouxia	2	N	Y	N	N	Y
Archaeplastida	Chlorophyta	Trebouxiophyceae	2	N	N	N	Y	Y
Amorphea	Opisthokonta	Salpingoeca	2	N	N	N	Y	Y
Cryptista	Cryptophyta	Goniomonas	2	N	N	Y	N	Y
Discoba	Discoba	Duttonella	2	N	N	N	Y	Y
Discoba	Discoba	Euglena	2	Y	Y	Y	Y	Y
Discoba	Discoba	Herpetosoma	2	N	Y	N	N	Y
Discoba	Discoba	Naegleria	2	N	N	N	Y	Y
Discoba	Discoba	Rhabdomonas	2	N	Y	N	N	Y
Discoba	Discoba	Trypanosomatidae	2	N	N	Y	Y	N
Haptista	Haptista	Emiliania	2	N	N	N	Y	Y
Haptista	Haptista	Isochrysis	2	N	N	Y	Y	N
Amorphea	Opisthokonta	Sphaeroforma	2	N	Y	N	N	Y
Metamonada	Metamonada	Aduncisulcus	2	N	Y	N	N	Y
TSAR	Rhizaria	Plasmodiophora	2	N	Y	N	N	Y
TSAR	Rhizaria	Polymyxa	2	N	Y	Y	N	N
Archaeplastida	Rhodophyta	Chondrus	2	N	Y	N	N	Y
Archaeplastida	Rhodophyta	Galdieria	2	N	N	N	Y	Y
Archaeplastida	Rhodophyta	Gracilariopsis	2	N	N	N	Y	Y
TSAR	Stramenopiles	Albugo	2	N	Y	Y	N	N
TSAR	Stramenopiles	Asterionella	2	N	N	Y	N	Y
TSAR	Stramenopiles	Asterionellopsis	2	N	N	Y	N	Y
TSAR	Stramenopiles	Aureococcus	2	N	N	N	Y	Y
TSAR	Stramenopiles	Bacillariaceae	2	N	Y	N	N	Y
TSAR	Stramenopiles	Bremia	2	N	Y	N	N	Y
TSAR	Stramenopiles	Craspedostauros	2	N	Y	N	N	Y
TSAR	Stramenopiles	Cyclotella	2	N	N	N	Y	Y
TSAR	Stramenopiles	Fragilariopsis	2	N	Y	N	N	Y
TSAR	Stramenopiles	Halocafeteria	2	N	Y	N	N	Y
TSAR	Stramenopiles	Halophytophthora	2	N	Y	N	N	Y
TSAR	Stramenopiles	Heterococcus	2	N	N	N	Y	Y
TSAR	Stramenopiles	Labyrinthula	2	N	N	Y	N	Y
TSAR	Stramenopiles	Lagenidiaceae	2	N	N	N	Y	Y
TSAR	Stramenopiles	Mallomonas	2	N	Y	N	Y	N
TSAR	Stramenopiles	Paralagenidium	2	Y	N	N	N	Y
TSAR	Stramenopiles	Pelagomonas	2	N	N	N	Y	Y
TSAR	Stramenopiles	Pilasporangium	2	N	Y	N	N	Y
TSAR	Stramenopiles	Pinguiococcus	2	N	N	N	Y	Y
TSAR	Stramenopiles	Poterioochromonas	2	N	Y	N	N	Y
TSAR	Stramenopiles	Pseudoperonospora	2	N	Y	N	N	Y
TSAR	Stramenopiles	Seminavis	2	N	N	Y	N	Y
TSAR	Stramenopiles	Thraustotheca	2	N	N	Y	N	Y
TSAR	Alveolata	Besnoitia	1	N	N	N	N	Y
TSAR	Alveolata	Fabrea	1	N	Y	N	N	N
TSAR	Alveolata	Gregarina	1	N	N	N	N	Y
TSAR	Alveolata	Hepatocystis	1	N	Y	N	N	N
TSAR	Alveolata	Metadinium	1	N	N	N	N	Y
TSAR	Alveolata	Stentor	1	N	N	N	N	Y
TSAR	Alveolata	Tetrahymena	1	N	Y	N	N	N
Amorphea	Amoebozoa	Heterostelium	1	N	Y	N	N	N
Amorphea	Amoebozoa	Planoprotostelium	1	N	N	N	N	Y
Amorphea	Amoebozoa	Rostrostelium	1	N	N	N	N	Y
Amorphea	Amoebozoa	Speleostelium	1	N	N	N	N	Y
Amorphea	Amoebozoa	Tieghemostelium	1	N	N	N	N	Y
Amorphea	Amoebozoa	Vannella	1	N	N	N	N	Y
Amorphea	Opisthokonta	Amoeboaphelidium	1	N	N	N	N	Y
Amorphea	Breviatea	Lenisia	1	N	Y	N	N	N
Archaeplastida	Chlorophyta	Auxenochlorella	1	N	N	N	N	Y
Archaeplastida	Chlorophyta	Bathycoccus	1	N	N	N	Y	N
Archaeplastida	Chlorophyta	Chloroidium	1	N	N	Y	N	N
Archaeplastida	Chlorophyta	Chlorophyta	1	N	N	N	N	Y
Archaeplastida	Chlorophyta	Ettlia	1	N	N	N	N	Y
Archaeplastida	Chlorophyta	Helicosporidium	1	N	N	N	N	Y
Archaeplastida	Chlorophyta	Mamiellales	1	N	N	N	Y	N
Archaeplastida	Chlorophyta	Microglena	1	N	N	N	N	Y
Archaeplastida	Chlorophyta	Mychonastes	1	N	N	N	N	Y
Archaeplastida	Chlorophyta	Nannochloris	1	N	N	N	N	Y
Archaeplastida	Chlorophyta	Pedinophyceae	1	N	N	N	N	Y
Archaeplastida	Chlorophyta	Picocystis	1	N	N	N	N	Y
Archaeplastida	Chlorophyta	Prasinococcaceae	1	N	N	N	N	Y
Archaeplastida	Chlorophyta	Prototheca	1	N	N	N	N	Y
Archaeplastida	Chlorophyta	Pycnococcus	1	N	N	N	N	Y
Archaeplastida	Chlorophyta	Raphidocelis	1	N	N	N	N	Y
Archaeplastida	Chlorophyta	Tetrabaena	1	N	N	N	N	Y
Archaeplastida	Chlorophyta	Tetratostichococcus	1	N	N	N	N	Y
Amorphea	Opisthokonta	Monosiga	1	N	N	N	N	Y
Amorphea	Opisthokonta	Corallochytrium	1	N	N	N	Y	N
Discoba	Discoba	Leptomonas	1	N	N	N	Y	N
Discoba	Discoba	Megatrypanum	1	N	N	N	N	Y
Discoba	Discoba	Nannomonas	1	N	Y	N	N	N
Discoba	Discoba	Neovahlkampfia	1	N	N	N	N	Y
Discoba	Discoba	Paratrypanosoma	1	N	N	N	N	Y
Discoba	Discoba	Phytomonas	1	N	Y	N	N	N
Discoba	Discoba	Porcisia	1	N	N	N	N	Y
Discoba	Discoba	Strigomonas	1	N	N	N	N	Y
Discoba	Discoba	Vickermania	1	N	N	N	N	Y
Amorphea	Opisthokonta	Capsaspora	1	N	N	N	Y	N
Haptista	Haptista	Diacronema	1	N	N	N	N	Y
Amorphea	Opisthokonta	Ichthyophonus	1	N	N	N	N	Y
Amorphea	Opisthokonta	Ichthyosporea	1	Y	N	N	N	N
Metamonada	Metamonada	Carpediemonas	1	N	N	N	N	Y
Metamonada	Metamonada	Histomonas	1	N	N	Y	N	N
Metamonada	Metamonada	Kipferlia	1	N	N	N	N	Y
Metamonada	Metamonada	Paratrimastix	1	N	N	N	N	Y
TSAR	Rhizaria	Haplosporidium	1	N	Y	N	N	N
TSAR	Rhizaria	Spongospora	1	N	N	N	N	Y
Archaeplastida	Rhodophyta	Cyanidium	1	N	N	N	N	Y
Archaeplastida	Rhodophyta	Gracilaria	1	Y	N	N	N	N
Archaeplastida	Rhodophyta	Rhodosorus	1	N	N	N	Y	N
Amorphea	Opisthokonta	Rotosphaerida	1	Y	N	N	N	N
TSAR	Stramenopiles	Achlya	1	N	N	N	N	Y
TSAR	Stramenopiles	Cafeteria	1	N	N	N	N	Y
TSAR	Stramenopiles	Chrysophaeum	1	N	N	N	N	Y
TSAR	Stramenopiles	Cylindrotheca	1	N	N	N	N	Y
TSAR	Stramenopiles	Epithemia	1	N	N	N	N	Y
TSAR	Stramenopiles	Fragilariophycidae	1	N	N	Y	N	N
TSAR	Stramenopiles	Halamphora	1	N	N	N	N	Y
TSAR	Stramenopiles	Mayamaea	1	N	N	N	N	Y
TSAR	Stramenopiles	Microchloropsis	1	N	N	N	N	Y
TSAR	Stramenopiles	Ochromonadaceae	1	N	Y	N	N	N
TSAR	Stramenopiles	Pelagococcus	1	N	N	N	N	Y
TSAR	Stramenopiles	Pelagophyceae	1	N	N	N	N	Y
TSAR	Stramenopiles	Proteromonas	1	N	Y	N	N	N
TSAR	Stramenopiles	Saprolegnia	1	N	N	N	N	Y
TSAR	Stramenopiles	Triparma	1	N	N	N	N	Y
